# Large-Scale COI Gene Data Analysis for the Development of a Gel-Based Multiplex PCR Test Capable of Identifying Biting Midge Vector Species and Haplotypes (Diptera: Ceratopogonidae) of the *Culicoides* subgenus *Avaritia* Fox, 1955

**DOI:** 10.1101/2024.01.23.576915

**Authors:** Oliver Dähn, Doreen Werner, Bruno Mathieu, Helge Kampen

**Affiliations:** Friedrich-Loeffler-Institut (FLI), Federal Research Institute for Animal Health, Südufer 10, Greifswald – Insel Riems 17493, Germany; Leibniz Centre for Agricultural Landscape Research (ZALF), Eberswalder Str. 84, Müncheberg 15374, Germany; Institutes of Bacteriology and Parasitology of the Medical Faculty, University of Strasbourg, UR 3073 PHAVI, 67000 Strasbourg, France

**Keywords:** *Culicoides*, Obsoletus Group, *Avaritia*, vector, polymerase chain reaction (PCR), mitochondrial cytochrome c oxidase subunit I (COI), haplotype

## Abstract

The emergence of culicoid-transmitted bluetongue and Schmallenberg viruses in several European countries demonstrated the ability of indigenous biting midge species to transmit pathogens. Entomologic research programmes identified members of the Obsoletus Group (*Culicoides* subgenus *Avaritia*) as keyplayers in disease epidemiology in Europe. However, morphological identification of potential vectors to species level is challenging due to the existence of isomorphic species. PCR tests developed to facilitate genetic species determination have been dismantled by the discovery of new genetic variants (haplotypes) of *C. obsoletus* sensu stricto (s.s.), forming distinct clades. In this study, 4,422 GenBank entries of the mitochondrial cytochrome c oxidase subunit I (COI) gene of subgenus *Avaritia* members of the genus *Culicoides* were analyzed to develop a conventional multiplex PCR, capable of detecting all vector species and recently described clades of the western Palaearctic in this subgenus. Numerous GenBank entries incorrectly assigned to a species were identified, analyzed and reassigned. The results suggest that the three clades of *C. obsoletus* represent independent species, whereas *C. montanus* should rather be regarded as a genetic variant of *C. obsoletus* s.s.. Based on these findings, specific primers were designed and validated with DNA material from field-caught biting midges which achieved very high diagnostic sensitivity (100%) when compared to an established reference PCR (82.6%). Hence, the newly developed multiplex PCR represents the first molecular tool which enables both the identification of accepted species and of the three clades of *C. obsoletus* s.s. and could provide new insights into the ecology of the latter.
