## Supplementary Table S2 for "Large-Scale COI Gene Data Analysis for the Development of a Gel-Based Multiplex PCR Test Capable of Identifying Biting Midge Vector Species and Haplotypes (Diptera: Ceratopogonidae) of the *Culicoides* subgenus *Avaritia* Fox, 1955"

### Sheet: subgenus Avaritia taxa
Supplementary Table S2: Sequences of synthetic COI genes of subgenus Avaritia taxa used in this study.
Species/haplotype	Sequence (5´- 3´)
Culicoides obsoletus clade O1	ATTATAATCGGGGGATTCGGAAATTGACTCGTACCCTTAATACTAGGGGCCCCCGATATAGCCTTTCCCCGAATAAATAATATAAGATTTTGAATACTCCCACCTTCAATTACTTTATTATTAATTAGAAGCTTAGTAGAAAATGGAGCAGGAACCGGCTGAACTGTTTACCCCCCCCTTTCATCTAATATCTCTCATGCAGGAGCTTCTGTAGATTTGGCTATTTTTTCCTTACATTTAGCTGGTATTAGTTCTATTTTAGGAGCCGTAAATTTTATTACTACTATTATTAATATACGATCTTACGGAATAACTTTTGACCGAATACCTTTATTTGTATGATCAGTATTAATTACAGCTATTTTACTTCTTTTATCTTTACCTGTTTTAGCAGGAGCT…
Culicoides obsoletus clade O2	ATCATAATTGGTGGGTTTGGTAATTGACTTGTACCTTTAATACTAGGGGCACCTGATATAGCTTTCCCTCGTATAAATAATATAAGATTTTGAATGCTCCCCCCTTCAATTACTTTATTATTAATTAGAGGCTTAGTTGAAAATGGAGCAGGAACTGGTTGAACTGTTTACCCCCCTTTATCATCTAATGTATCACATGCTGGAGCATCTGTTGATTTAGCTATTTTTTCCTTACATTTAGCTGGTATTAGATCTATTTTAGGAGCCGTTAATTTTATTACAACCATTATTAATATACGATCATATGGAATAACTTTCGATCGAATACCTTTATTTGTCTGATCAGTATTAATTACTGCTATTTTACTCCTACTATCTTTACCTGTATTAGCAGGAGCT…
Culicoides obsoletus clade O3	ATCATAATTGGTGGGTTTGGTAATTGACTTGTACCTCTAATATTAGGGGCCCCTGATATAGCTTTTCCTCGAATAAATAACATAAGATTTTGAATACTCCCCCCTTCAATTACTTTATTATTAATTAGAGGTTTAGTTGAAAATGGCGCAGGAACTGGTTGAACTGTTTATCCTCCTCTATCATCTAATATTTCTCATGCAGGAGCTTCTGTTGATTTAGCTATTTTTTCCTTACATTTAGCAGGTATTAGCTCTATTTTAGGTGCTGTTAATTTTATTACCACTATTATCAATATACGATCATACGGGATAACTTTTGACCGAATACCTTTATTCGTATGATCTGTATTAATTACTGCTATCTTACTTCTTTTATCTTTGCCTGTATTAGCAGGAGCT…
Culicoides scoticus clade 1	ATCATAATCGGAGGATTTGGAAATTGATTAGTACCTTTAATACTAGGTGCCCCAGATATAGCTTTTCCTCGAATAAATAATATAAGATTTTGAATGCTCCCTCCTTCAATCACTTTATTATTAATTAGAAGTTTAGTTGAAAATGGAGCCGGAACTGGCTGAACTGTTTACCCCCCACTTTCAGCAAATGTCTCCCATGCAGGAGCCTCAGTTGACTTAGCAATTTTTTCTCTACATTTAGCAGGTATTAGCTCTATTTTAGGAGCAGTAAATTTTATTACCACAATTATTAATATGCGATCTACCGGCATAACTTTTGATCGAATACCTCTATTTGTTTGATCCGTATTAATTACCGCTATTTTACTTCTTTTATCCCTACCAGTATTAGCAGGGGCT…
Blue: Annealing sites for primers PanCuli-COX1-211F and PanCuli-COX1-727R.
Red: Sequence was missing in species-specific consensus sequence (sequence was too short). The consensus sequence of the subgenus Avaritia and/or the primer sequence of the generic PanCuli-COX1-211F and PanCuli-COX1-727R primers were used to elongate the sequence to 517 bp, or 519 bp in case of C. obsoletus clade O3.

### Sheet: subgenus Culicoides taxa
Supplementary Table S2: Sequences of synthetic COI genes of subgenus Culicoides taxa used in this study.
Species/haplotype	Sequence (5´- 3´)
Culicoides boyi	ATCATAATTGGAGGATTTGGAAATTGATTAGTCCCACTAATACTTGGTGCCCCAGATATAGCTTTCCCTCGAATAAATAACATAAGATTTTGAATACTACCCCCTTCTCTTACACTACTTTTATTAAGTAGACTAGTTGAAAACGGAGCAGGCACTGGATGAACAGTTTACCCCCCATTATCAGCTAATATCTCTCATGCTGGCGCATCAGTTGATTTAGCTATTTTTTCTTTACATTTAGCAGGTATTTCATCAATTCTTGGAGCAGTTAATTTTATTACAACTATTATTAATATACGATCTAATGGAATTTCATTTGACCGAATACCTTTATTTGTTTGATCAGTTTTAATTACAGCAATCTTACTTCTTCTGTCTTTACCAGTATTAGCAGGAGCA…
Culicoides bysta	ATCATAATTGGAGGATTTGGAAATTGATTAGTCCCGCTAATACTTGGTGCCCCAGATATAGCTTTTCCTCGAATAAATAACATAAGATTTTGAATGCTCCCCCCTTCCCTTACATTACTTTTATTAAGCAGACTAGTTGAAAACGGAGCAGGCACTGGATGGACAGTTTACCCACCATTATCCGCCAATATCTCTCATGCTGGAGCATCAGTTGATTTAGCTATTTTTTCTTTACATTTAGCCGGTATTTCATCAATTCTTGGGGCAGTTAATTTTATTACAACTATTATTAACATACGATCTAATGGAATTTCATTTGATCGAATACCCCTATTTGTTTGATCAGTTTTAATTACAGCAATCTTACTTCTCTTATCTCTGCCAGTATTAGCAGGAGCA…
Culicoides fagineus haplotype F1	ATCATAATTGGAGGATTTGGAAATTGATTAGTCCCATTAATATTAGGAGCCCCAGACATAGCTTTTCCACGAATAAATAACATAAGCTTTTGAATACTTCCCCCATCTCTTTCCCTATTATTAATTAGAAGTCTAGTAGAAAATGGAGCAGGAACAGGATGAACAGTATATCCCCCTCTTTCAGCTAATATTTCTCATGCTGGAGCTTCTGTTGACTTAGCAATTTTTTCACTTCATTTAGCTGGAATTTCTTCTATTCTAGGAGCAGTTAATTTTATTACCACTATTATTAATATACGATCTAATGGAATTACATTTGATCGGATACCTTTATTTGTTTGATCTGTTTTAATTACCGCTATCTTATTACTTCTTTCTCTTCCTGTATTAGCCGGGGCT…
Culicoides flavipulicaris	ATCATAATTGGAGGATTTGGAAATTGATTAGTCCCATTAATATTAGGAGCCCCAGATATAGCTTTTCCTCGAATAAATAATATAAGATTCTGAATACTACCCCCTTCTCTTTCTTTATTATTAATTAGAAGCCTAGTAGAAAATGGGGCAGGAACTGGATGAACAGTCTACCCCCCTCTTTCAACTAATATTTCCCATGCAGGCGCATCTGTTGATTTAGCTATTTTTTCTCTTCATTTAGCTGGAATTTCTTCTATTTTAGGAGCTGTTAATTTTATTACTACAATCATTAATATACGATCCAATGGTATTACTTTTGATCGTATACCTTTATTCGTGTGATCAGTTTTAATTACAGCTATTTTACTACTTCTCTCTCTTCCTGTTTTAGCAGGAGCT…
Culicoides kalix	ATCATAATTGGAGGATTTGGAAATTGATTAGTCCCATTAATATTAGGAGCCCCAGATATAGCTTTCCCCCGTATAAATAATATAAGATTTTGAATACTCCCCCCTTCTCTAACATTGCTATTATTAAGTAGCTTAGTGGAAAATGGGGCCGGAACAGGATGAACGGTGTACCCTCCTCTTTCGGCTAATATTTCTCATGCCGGGGCATCAGTAGATTTAGCAATTTTTTCCCTTCATTTGGCAGGAATTTCCTCTATTCTAGGGGCTGTTAATTTTATTACAACAATTATTAATATACGGTCAAATGGAATTTCATTTGACCGAATACCTTTATTTGTATGATCTGTTCTAATTACTGCTATCTTACTTCTTTTATCTTTACCAGTCTTAGCCGGAGCC…
Culicoides newsteadi s.s.	ATCATAATTGGAGGATTTGGAAATTGATTAGTACCCTTAATATTAGGAGCGCCAGATATAGCTTTTCCTCGAATAAACAATATAAGATTTTGAATATTACCCCCTTCRCTTACACTCCTTTTATTAAGTAGCCTAGTAGAAAACGGGGCAGGAACCGGATGAACAGTTTATCCCCCTCTTTCAGCAAATATCTCTCATGCCGGAGCATCAGTTGATTTAGCAATTTTTTCCCTTCATTTAGCAGGAATCTCATCAATTTTAGGGGCAGTTAATTTTATTACAACTATTATTAATATGCGATCCGCCGGAATCTCATTTGATCGCATACCTTTATTTGTATGATCAGTTTTAATTACTGCTATTTTGCTTCTCTTATCCTTACCAGTTTTAGCAGGAGCA…
Culicoides newsteadi haplotype N2	ATCATAATTGGAGGATTTGGAAATTGATTAGTCCCATTAATATTAGGAGCCCCAGATATGGCCTTCCCACGAATAAATAATATAAGATTCTGAATACTCCCTCCTTCTTTAACCTTACTTTTAATAAGAAGATTAGTGGAAAATGGGGCCGGAACTGGATGAACTGTGTACCCCCCTCTTTCAGCAAATATCTCTCATGCCGGAGCTTCAGTTGACTTAGCAATTTTTTCGTTACATTTAGCTGGAATTTCTTCTATCTTAGGGGCTGTAAATTTTATTACTACAATTATTAATATACGGTCTAAAGGAATCTCATTTGATCGGATGCCATTATTTGTATGATCTGTCCTAATTACTGCAATTTTACTTTTACTTTCCCTCCCAGTTCTTGCTGGTGCA…
Culicoides cryptipulicaris	ATCATAATTGGAGGATTTGGAAATTGATTAGTCCCATTAATATTAGGAGCCCCAGATATAGCCTTTCCACGTATAAATAACATAAGATTTTGAATACTTCCCCCTTCTTTAACGTTACTCTTATTGAGCAGATTAGTAGAAAATGGGGCGGGCACCGGCTGAACTGTCTATCCTCCTCTTTCTGCCAATATTTCTCATGCCGGGGCATCTGTAGACTTAGCCATTTTTTCATTACATCTGGCTGGAATTTCTTCAATTCTCGGGGCGGTAAATTTTATTACAACAATTATTAACATGCGTTCTAACGGAATTTCATTCGATCGCATGCCCTTATTTGTCTGATCTGTTTTAATCACTGCTATTTTATTGTTACTCTCTCTTCCTGTACTAGCCGGGGCA…
Culicoides subfagineus	ATTATAATTGGTGGATTTGGAAATTGACTTGTTCCTTTAATATTAGGAGCTCCTGATATAGCATTCCCACGTATAAATAATATAAGTTTTTGAATACTCCCCCCTTCTCTTTCTTTATTATTAATTAGAAGACTAGTAGAAAATGGAGCAGGAACAGGATGAACAGTTTATCCCCCTCTTTCAGCTAATATCTCTCACGCTGGRGCTTCTGTAGATCTAGCAATTTTTTCATTACATCTAGCCGGAATCTCCTCTATCTTAGGAGCAATTAATTTTATTACAACTATTATTAATATACGATCTAATGGGATTACATTTGACCGAATACCTTTATTTGTATGATCTGTCTTAATTACTGCTATTTTATTACTTCTTTCTTTACCTGTTTTAGCAGGGGCT…
Blue: Annealing sites for primers PanCuli-COX1-211F and PanCuli-COX1-727R.
Red: Sequence was missing in species-specific consensus sequence (sequence was too short). The consensus sequence of the subgenus Avaritia and/or the primer sequence of the generic PanCuli-COX1-211F and PanCuli-COX1-727R primers were used to elongate the sequence to 517 bp, or 519 bp in case of C. obsoletus clade O3.
s.s.: sensu stricto
