## Supplementary Table S3 for "Large-Scale COI Gene Data Analysis for the Development of a Gel-Based Multiplex PCR Test Capable of Identifying Biting Midge Vector Species and Haplotypes (Diptera: Ceratopogonidae) of the *Culicoides* subgenus *Avaritia* Fox, 1955"

### Sheet: List of tested primers (n=52)
Supplementary Table S3: List of all forward primers tested in this study.
Species/haplotype	Primer code	Primer sequence (5´- 3´)	Modification (position)	n
C. obsoletus clade O1	obs1-COI-120F	CTATCACCATRCTCTTAACYGAC	Y-wobble (4), R-wobble (13)	15
	O1-for1 YR	TATCACCATRCTCTTAACYGAC	Y-wobble (4), R-wobble (13)
	Cobs-O1-fwd LLYR	ATCACCATRCTCTTAACYGAC	Y-wobble (4), R-wobble (13)
	Cobs-O1-fwd LL	ATCACCATGCTCTTAACCGAC	none
	Cobs-O1-fwd L	TCACCATGCTCTTAACCGAC	none
	Cobs-O1-fwd	CACCATGCTCTTAACCGAC	none
	obs-COI-fwd s	GAGCTTCTGTAGATTTGGCT	none
	O1-for4 GR	TAGCAGGAGCTATCACCATR	R-wobble (1)
	O1-for4 G	TAGCAGGAGCTATCACCATG	none
	O1-for4 s G	AGCAGGAGCTATCACCATG	none
	O1-for4 ss G	GCAGGAGCTATCACCATG	none
	O1-for5	TTTAGCAGGAGCTATCACC	none
	O1-for6	GGGATTCGGAAATTGACTC	none
	O1-for7	GGAAATTGACTCGTACCCT	none
	O1-for8	AAATTGACTCGTACCCTTAATAC	none
C. obsoletus clade O2	O2-for4	ATTAATTACTGCTATTTTACTCCTAC	none	7
	O2-for3	TTAATTACTGCTATTTTACTCCTAC	none
	O2-for2	TAATTACTGCTATTTTACTCCTAC	none
	O2-for1	AATTACTGCTATTTTACTCCTAC	none
	obs2-COI-167F	AATTACTGCTATTTTACTCCTRC	R-wobble (2)
	Cobs-O2-fwd	ATTACTGCTATTTTACTCCTAC	none
C. obsoletus clade O3	O3-for4 R	ATTATCAATATRCGATCATACGGG	R-wobble (13)	10
	O3-for3 R	TTATCAATATRCGATCATACGGG	R-wobble (13)
	obs3-COI-230F	TATCAATATRCGATCATACGGG	R-wobble (13)
	O3-for1 R	ATCAATATRCGATCATACGGG	R-wobble (13)
	Cobs-O3-fwd1 R	TCAATATRCGATCATACGGG	R-wobble (13)
	Cobs-O3-fwd1	TCAATATGCGATCATACGGG	none
	Cobs-O3-fwd3	TATTATCAATATGCGATCATACG	none
	Cobs-O3-fwd2 LL	TATCCTCCTCTATCATCTAATATT	none
	Cobs-O3-fwd2 L	ATCCTCCTCTATCATCTAATATT	none
	Cobs-O3-fwd2	TCCTCCTCTATCATCTAATATT	none
C. scoticus s.l.	sco-COI-fwd s	CAATTATTAATATGCGATCTACC	none	7
	sco-for1 A20	CAACTTTCAGCAAATGTCTCC	C > A (20)
	Csco-fwd A20	AACTTTCAGCAAATGTCTCC	C > A (20)
	Csco-fwd	CACTTTCAGCAAATGTCTCC	none
	sco-fwd s	ACTTTCAGCAAATGTCTCC	none
	sco-COI-317F	AGGAGCCTCAGTTGACTTA	none
	sco-for3	AGCCTCAGTTGACTTAGCA	none
C. chiopterus	chi-for5 R	TATCACCCTACTATTARTAAGTAG	R-wobble (9)	8
	chi-for4 R	ATCACCCTACTATTARTAAGTAG	R-wobble (9)
	chi-for3 R	TCACCCTACTATTARTAAGTAG	R-wobble (9)
	chi-COI-407F	CACCCTACTATTARTAAGTAGC	R-wobble (9)
	chi-for1 R	ACCCTACTATTARTAAGTAGC	R-wobble (9)
	Cchi-fwd R	TATCACCCTACTATTARTAAGTA	R-wobble (7)
	Cchi-fwd	TATCACCCTACTATTAGTAAGTA	none
	chio-COI-fwd s	TTTATTTGTTTGGTCTGTTCTTC	none
C. dewulfi	dew-COI-470F	AGCGACCGACATAGCATTC	C > A (15)	5
	Cdew-fwd2	AGCGCCCGACATAGCATTC	none
	Cdew-fwd2 s	GCGCCCGACATAGCATTC	none
	dew-COI-fwd	CGCCCGACATAGCATTCCCT	none
	Cdew-fwd1	GCCCGACATAGCATTCCCT	none
			n (total):	52
Red: Site-directed insertion of wobbles and mismatch bases.
Boxes shaded in green: Best working, therefore finally selected primer.
s.l.: sensu lato (C. scoticus clade 1 and clade 2)
