## Supplementary Table S4 for "Large-Scale COI Gene Data Analysis for the Development of a Gel-Based Multiplex PCR Test Capable of Identifying Biting Midge Vector Species and Haplotypes (Diptera: Ceratopogonidae) of the *Culicoides* subgenus *Avaritia* Fox, 1955"

### Sheet: obs1-COI-120F
Supplementary Table S4. Cross-talk of newly designed primers with other Culicoides spec. and selected non-ceratopogonid insect species.
The primer obs1-COI-120F detects the genomic DNA of 1/1 C. montanus samples:
obs1-COI-120F (5´ - 3´):	CTATCACCATRCTCTTAACYGAC	2x mismatch
C. montanus (OQ789074)	CTATTACTATACTCTTAACCGAC
The primer obs1-COI-120F detects the genomic DNA of 1/1 C. alazanicus samples:
obs1-COI-120F (5´ - 3´):	CTATCACCATRCTCTTAACYGAC	1x mismatch
C. alazanicus (OQ789067)	CTATCACCATACTTTTAACTGAC
The primer obs1-COI-120F detects the genomic DNA of 1/1 Nemotelus notatus samples:
obs1-COI-120F (5´ - 3´):	CTATCACCATRCTCTTAACYGAC	7x mismatch
Nemotelus notatus (PP110218)	CAATTACTATGTTGTTAACAGAT
Letters underlined and coloured: mismatches between the primer and sample sequence.

### Sheet: obs2-COI-167F
Supplementary Table S4. Cross-talk of newly designed primers with other Culicoides spec. and selected non-ceratopogonid insect species.
The primer obs2-COI-167F detects the genomic DNA of 1/1 C. festivipennis samples:
obs2-COI-167F (5´ - 3´):	AATTACTGCTATTTTACTCCTRC	1x mismatch
C. festivipennis (OQ789070)	AATTACTGCTATTTTACTTCTAC
Letters underlined and colored: mismatches between the primer and sample sequence.

### Sheet: obs3-COI-230F
Supplementary Table S4. Cross-talk of newly designed primers with other Culicoides spec. and selected non-ceratopogonid insect species.
The primer obs3-COI-230F detects the genomic DNA of 1/1 Camptocladius stercorarius samples:
obs3-COI-230F (5´ - 3´):	TATCAATATRCGATCATACGGG	6x mismatch
Camptocladius stercorarius (PP110214)	TATTAATATACGAACTGAAGGA
Letters underlined and colored: mismatches between the primer and sample sequence.

### Sheet: sco-COI-317F
Supplementary Table S4. Cross-talk of newly designed primers with other Culicoides spec. and selected non-ceratopogonid insect species.
The primer sco-COI-317F detects the genomic DNA of 1/1 C. pallidicornis samples:
sco-COI-317F (5´ - 3´):	AGGAGCCTCAGTTGACTTA	4x mismatch
C. pallidicornis (OQ789078)	CGGAGCATCGGTTGATTTA
The primer sco-COI-317F detects the genomic DNA of 1/1 C. scoticus clade 2 samples:
sco-COI-317F (5´ - 3´):	AGGAGCCTCAGTTGACTTA	0x mismatch
C. scoticus clade 2 (OQ789084)	AGGAGCCTCAGTTGACTTA
The primer sco-COI-317F detects the genomic DNA of 1/1 C. salinarius samples:
sco-COI-317F (5´ - 3´):	AGGAGCCTCAGTTGACTTA	1x mismatch
C. salinarius (OQ789083)	GGGAGCCTCAGTTGACTTA
The primer sco-COI-317F detects the synthetic DNA of 1/1 C. fagineus haplotype F1 samples:
sco-COI-317F (5´ - 3´):	AGGAGCCTCAGTTGACTTA	3x mismatch
C. fagineus haplotype F1 (c.f. Table S2)	TGGAGCTTCTGTTGACTTA
The primer sco-COI-317F detects the genomic DNA of 1/1 C. fagineus haplotype F2 samples:
sco-COI-317F (5´ - 3´):	AGGAGCCTCAGTTGACTTA	2x mismatch
C. fagineus haplotype F2 (OQ789036)	TGGAGCTTCAGTTGACTTA
The primer sco-COI-317F detects the genomic DNA of 1/1 C. grisescens haplotype G1 samples:
sco-COI-317F (5´ - 3´):	AGGAGCCTCAGTTGACTTA	1x mismatch
C. grisescens haplotype G1 (OQ789037)	AGGAGCCTCAGTTGATTTA
The primer sco-COI-317F detects the genomic DNA of 1/1 C. lupicaris haplotype L1 samples:
sco-COI-317F (5´ - 3´):	AGGAGCCTCAGTTGACTTA	2x mismatch
C. lupicaris haplotype L1 (OQ789039)	CGGAGCATCAGTTGACTTA
The primer sco-COI-317F detects the synthetic DNA of 1/1 C. newsteadi s.s. samples:
sco-COI-317F (5´ - 3´):	AGGAGCCTCAGTTGACTTA	3x mismatch
C. newsteadi s.s. (c.f. Table S2)	CGGAGCATCAGTTGATTTA
The primer sco-COI-317F detects the synthetic DNA of 1/1 C. newsteadi haplotype N2 samples:
sco-COI-317F (5´ - 3´):	AGGAGCCTCAGTTGACTTA	2x mismatch
C. newsteadi haplotype N2 (c.f. Table S2)	CGGAGCTTCAGTTGACTTA
The primer sco-COI-317F detects the genomic DNA of 1/1 Alluaudomyia spec. samples:
sco-COI-317F (5´ - 3´):	AGGAGCCTCAGTTGACTTA	2x mismatch
Alluaudomyia spec. (PP110213)	AGGAGCTTCAGTAGACTTA
The primer sco-COI-317F detects the genomic DNA of 1/1 Sphaerocera curvipes samples:
sco-COI-317F (5´ - 3´):	AGGAGCCTCAGTTGACTTA	1x mismatch
Sphaerocera curvipes (PP110225)	AGGAGCCTCAGTTGATTTA
Letters underlined and colored: mismatches between the primer and sample sequence.

### Sheet: chi-COI-407F
Supplementary Table S4. Cross-talk of newly designed primers with other Culicoides spec. and selected non-ceratopogonid insect species.
The primer chi-COI-407F detects the genomic DNA of 1/1 C. grisescens haplotype G2 samples:
chi-COI-407F (5´- 3´):	CACCCTACTATTARTAAGTAGC	5x mismatch
C. grisescens haplotype G2 (OQ789038)	TTCTTTATTATTAGTAAGTAGC
Letters underlined and colored: mismatches between the primer and sample sequence.

### Sheet: dew-COI-470F
Supplementary Table S4. Cross-talk of newly designed primers with other Culicoides spec. and selected non-ceratopogonid insect species.
The primer dew-COI-470F detects the genomic DNA of 1/1 C. subfagineus samples:
dew-COI-470F (5´- 3´):	AGCGACCGACATAGCATTC	4x mismatch
C. subfagineus (c.f. Table S2)	AGCTCCTGATATAGCATTC
The primer dew-COI-470F detects the genomic DNA of 1/1 C. pictipennis samples:
dew-COI-470F (5´- 3´):	AGCGACCGACATAGCATTC	5x mismatch
C. pictipennis (OQ789079)	CGCCCCAGACATAGCTTTC
The primer dew-COI-470F detects the genomic DNA of 1/1 Chironomus lugubris samples:
dew-COI-470F (5´- 3´):	AGCGACCGACATAGCATTC	3x mismatch
Chironomus lugubris (PP110215)	AGCCCCTGACATAGCATTC
The primer dew-COI-470F detects the genomic DNA of 1/1 Nemotelus notatus samples:
dew-COI-470F (5´- 3´):	AGCGACCGACATAGCATTC	4x mismatch
Nemotelus notatus (PP110218)	[AGCCCCGGAT]ATAGCATTC
The primer dew-COI-470F detects the genomic DNA of 1/1 Sepsis violacea samples:
dew-COI-470F (5´- 3´):	AGCGACCGACATAGCATTC	6x mismatch
Sepsis violacea (PP110222)	GGCTCCTGATATAGCTTTC
The primer dew-COI-470F detects the genomic DNA of 1/1 Smittia spec. samples:
dew-COI-470F (5´- 3´):	AGCGACCGACATAGCATTC	4x mismatch
Smittia spec. (PP110223)	GGCCCCCGATATAGCATTC
Letters underlined and colored: mismatches between the primer and sample sequence.
Sequence in square brackets: partially sequence of MT584142 since generated sequence was to short.
